# Autophagy restricts fungal accommodation in the roots of *Arabidopsis thaliana*

**DOI:** 10.1101/2023.07.21.550010

**Authors:** Patricia Zecua-Ramirez, Ernesto Llamas, Nyasha M. Charura, Nick Dunken, Concetta De Quattro, Alexander Mandel, Gregor Langen, Yasin Dagdas, Alga Zuccaro

## Abstract

Endophytic colonization of *Arabidopsis thaliana* by the beneficial root endophyte *Serendipita indica* is characterized by an initial biotrophic phase followed by a restricted host cell death-associated phase. This latter phase involves regulated cell death (RCD) for fungal accommodation. However, the host molecular pathways that limit *S. indica* colonization and govern symbiosis remain largely unknown. Our study demonstrates that autophagy, a major cellular degradation pathway, is activated during *S. indica* colonization and is required to restrict fungal colonization in Arabidopsis. Independent Arabidopsis knockout (KO) mutants deficient in autophagosome formation are more susceptible to deoxyadenosine (dAdo), a cell death inducer produced by two secreted *S. indica* effectors at the onset of the cell death-associated phase. In the *atg5* autophagy mutant background, impaired dAdo uptake prevents dAdo-induced and symbiosis-mediated cell death. Based on our data, we propose that autophagy-mediated pro-survival responses in the host are crucial for maintaining a balanced symbiotic interaction between *S. indica* and Arabidopsis.

**In a Nutshell:** Our study reveals that during colonization of *Arabidopsis thaliana* roots by the beneficial root endophyte *Serendipita indica*, autophagy, a key cellular degradation pathway, is activated to limit fungal colonization. Autophagy-deficient Arabidopsis mutants are more susceptible to deoxyadenosine (dAdo), a cell death inducer produced by *S. indica*. We propose that autophagy-mediated pro-survival responses are essential for maintaining a balanced symbiotic interaction between *S. indica* and Arabidopsis.
