## Supplementary Tables for "Autophagy restricts fungal accommodation in the roots of *Arabidopsis thaliana*"

### Sheet: S1 Primers 
Table S1 - Primers used in real time qPCR analysis
Name	Sequence	Function
At_Ubi_F	CCAAGCCGAAGAAGATCAAG	qRT-PCR of A. thaliana Ubiquitin 5
At_Ubi_R	ACTCCTTCCTCAAACGCTGA	qRT-PCR of A. thaliana Ubiquitin 5
Si_TEF_F	GCAAGTTCTCCGAGCTCATC	qRT-PCR of S. indica Translation elongation factor
Si_TEF_R	CCAAGTGGTGGGTACTCGTT	qRT-PCR of S. indica Translation elongation factor
At1g58420_F	TGGGAGCGGTTACGGTTAAAGG	qRT-PCR of A. thaliana AT1G58420
At1g58420_R	AGCCATTGTCATCCCAACACTCG	qRT-PCR of A. thaliana AT1G58420
AtWRKY33_F	TTCGTATGGCTGCTTCTTTTC	qRT-PCR of A. thaliana AT2G38470
AtWRKY33_R	TGAGGTTTAGGATGGTTGTGG	qRT-PCR of A. thaliana AT2G38470
CYP81F2_F	TATTGTCCGCATGGTCACAGG	qRT-PCR of A. thaliana AT5G57220
CYP81F2_R	CCACTGTTGTCATTGATGTCCG	qRT-PCR of A. thaliana AT5G57220

### Sheet: S2 DESeq2 results
Table S2 – Result of differential expression analysis of Arabidopsis autophagy-associated genes during S. indica colonisation.
RNA-sequencing analysis of Arabidopsis roots samples collected at 1, 3, 6 and 10 days post inoculation with S. indica or mock. For each sample, the TPM (transcripts per million) values of Arabidopsis autophagy-associated genes are provided.
Log2 fold changes and statistics were generated with DESeq2 using the Wald test (Love et al. 2014). The shrinkage of Log2 fold change was performed using apeglm method (Zhu et al., 2018).
		TPM values																								DESeq2 results
		Mock-treated												S. indica-treated												AtSi 01 dpi vs At mock 01 dpi		AtSi 03 dpi vs At mock 03 dpi		AtSi 06 dpi vs At mock 06 dpi		AtSi 10 dpi vs At mock 10 dpi
TAIRID	GeneName	Atmock1_01dpi	Atmock2_01dpi	Atmock3_01dpi	Atmock1_03dpi	Atmock2_03dpi	Atmock3_03dpi	Atmock1_06dpi	Atmock2_06dpi	Atmock3_06dpi	Atmock1_10dpi	Atmock2_10dpi	Atmock3_10dpi	AtSi1_01dpi	AtSi2_01dpi	AtSi3_01dpi	AtSi1_03dpi	AtSi2_03dpi	AtSi3_03dpi	AtSi1_06dpi	AtSi2_06dpi	AtSi3_06dpi	AtSi1_10dpi	AtSi2_10dpi	AtSi3_10dpi	log2FoldChange_AtSi_01dpi	padj_AtSi_01dpi	log2FoldChange_AtSi_03dpi	padj_AtSi_03dpi	log2FoldChange_AtSi_06dpi	padj_AtSi_06dpi	log2FoldChange_AtSi_10dpi	padj_AtSi_10dpi
AT1G04140		47.51	49.63	59.22	62.24	57.92	62.6	51.53	59.39	58.21	70.29	66.43	65.79	43.04	49.77	36.34	59.38	50.66	55.14	55.03	51.4	56.29	62.54	62.28	59.84	-0.129756	0.400726	-0.0783132	0.634345	0.0209063	0.928118	0.0199676	0.889736
AT1G04300	MUSE13	26.3	26.66	33.52	34.47	31.94	36.55	30.38	38.22	37.08	56.53	54.64	52.82	26.33	23.07	20.12	41.63	32.47	39.59	42.76	42.56	41.6	65.64	60.13	75.04	-0.149386	0.445372	0.190236	0.308104	0.306933	0.0431249	0.422265	0.00362002
AT1G04760	VAMP726	5.1	7.01	6.07	6.45	6.46	6.6	4.58	6.48	6.49	1.98	3.83	3.48	4.75	6.35	5.59	4.59	6.42	4.81	4.52	3.85	4.35	2.58	1.84	1.32	0.00522801	0.979506	-0.192971	0.523454	-0.30422	0.201652	-0.399639	0.112478
AT1G05270	TRB1	28.69	32.07	33.87	31	33.06	30.99	30.93	30.52	27.94	39.54	39.2	39.55	27.66	24.83	29.63	30.48	31.02	31.67	34.96	33.93	30.97	41.66	40.32	43.7	-0.0557413	0.743573	0.032449	0.854511	0.219316	0.0384008	0.248003	0.016943
AT1G08190	VPS41	43.04	42.35	52.88	51.76	55.97	53.6	44.03	56.94	53.98	50.87	49.29	49.33	32.86	34.9	27.81	45.04	40.56	42.41	41.43	37.32	42.92	44.53	41.79	34.13	-0.367121	0.00163837	-0.257591	0.0332812	-0.262418	0.0209731	-0.165034	0.180869
AT1G17780	ATI3A	29.75	20.51	23.14	19.28	18.12	22.04	18.36	24.4	18.66	35.77	27.01	26.18	22.56	21.08	23.04	20.11	20.72	22.2	24.22	23.68	17.92	29.47	31.05	29.08	-0.000571498	0.999541	0.129133	0.623381	0.147611	0.458016	0.134632	0.487533
AT1G22740	RABG3B	25.58	29.49	28.03	29.05	24.46	25.99	31.01	32.84	29.1	52.02	37.22	35.09	19.34	23.37	17.91	19.4	18.66	21.59	19.82	16.56	19.07	24.4	39.13	16.13	-0.240315	0.374751	-0.285812	0.288457	-0.589234	0.0102372	-0.45916	0.0425802
AT1G22860	VPS3	8.08	9.45	12.39	13.29	12.34	13.6	11.21	12.11	13.35	13.45	13.2	13.12	8.13	10.52	7.49	13.03	10.71	11.97	12.58	11.61	13.01	13.43	11.44	12.63	-0.0525508	0.850824	-0.0593227	0.774378	0.0824785	0.621054	0.0708637	0.66413
AT1G49180		5.12	4.8	3.93	6.58	4.04	7.71	6.61	7.83	7.31	12.15	11.11	10.35	5.54	5.38	5.94	7.07	7.34	8.08	9.23	9.82	8.22	11.95	12.54	13.29	0.35864	0.138394	0.319647	0.144673	0.350355	0.0648712	0.287438	0.118515
AT1G50030	TOR	9.8	8.92	12.85	12.77	12.39	15.08	11.39	16.27	15.44	19.1	17.62	17.38	8.03	8.97	7.35	16.21	11.14	14.72	15.87	15.43	16.8	22.69	15.27	26.14	-0.183966	0.47784	0.105499	0.725036	0.19304	0.384268	0.347915	0.084748
AT1G54210	ATG12A	11.55	13.5	13.56	11.96	11.41	13.8	18.08	16.58	12.81	21.61	19.27	17.88	18.89	20.38	23.72	15.94	16.07	18.37	21.28	22.68	17	26.63	31.58	30.47	0.790857	5.64406e-05	0.461922	0.0171645	0.384348	0.0314984	0.701777	5.03786e-05
AT1G54710	ATG18H	21.29	25.48	30.4	30.08	30.37	33.57	28.1	32.53	31.96	42.96	36.29	34.64	20.92	25.16	15.86	33.41	28.72	31.08	29.24	27.16	30.04	38.44	30.38	45.41	-0.140113	0.565845	0.0439075	0.888398	-0.0250152	0.923581	0.142092	0.459495
AT1G60490	VPS34	28.03	27.33	32.73	32.97	27.72	33.7	26.92	32.72	30.26	38.89	34.97	34.96	25.58	27.79	21.73	32.86	28.79	31.76	33.47	31.57	32.19	37.64	35.12	37.15	-0.0791649	0.654242	0.0436097	0.809637	0.172395	0.173066	0.162122	0.1927
AT1G62040	ATG8C	31.77	34.21	39.31	40.45	32.83	42.77	39.85	44.04	40.14	59.5	48.93	45.43	46.94	42.41	42.98	43.6	39.39	46.33	49.02	49.7	43.74	59.96	65.86	62.04	0.444202	0.0036049	0.206606	0.226352	0.250435	0.0848774	0.411927	0.00272373
AT1G64050		18.11	16.82	19.76	18.67	16.69	20.15	20.36	24.65	21.26	31.67	30.51	29.33	16.51	15.72	14.59	22.08	20.53	19.8	21.39	22.46	23.5	29.64	25.83	27.35	-0.0714869	0.680251	0.220554	0.0701421	0.0931832	0.454821	0.0158732	0.910385
AT1G73130	ATI3C	10.91	10.23	8.73	8.26	8.23	7.65	8.89	8.14	10.97	12.48	10.02	10.07	10.94	8.19	6.95	11.22	9.5	12.03	12.12	11.7	11.7	11.11	11.9	9.65	-0.0373556	0.901525	0.466066	0.0101831	0.365712	0.0336086	0.125979	0.493589
AT1G73190	TIP3;1	0.72	0	0	0	0	0.11	0	0	0	0	0	0	0	0.17	0.18	0.09	0.07	0.08	0.02	0.06	0.03	0.01	0	0.02	-0.0394209		0.054515	0.742292	0.0602797		0.0251811
AT1G77890	ATG14a	10.65	7.83	8.54	8.24	7.92	8.64	7.83	8.58	8.85	9.27	7.46	8.25	9.2	9.9	10.04	11.95	9.88	10.35	12.92	12.33	12.39	14.96	11.41	24.25	0.184435	0.521205	0.359314	0.171294	0.551812	0.0190758	1.13539	2.05607e-06
AT2G01690	VAC1	34.71	34.27	39.91	41.12	41.85	43.28	34.68	42.09	41.93	40.16	40.28	39.85	26.02	30.08	25.27	39.82	36.45	36.23	34.36	29.85	36.73	34.67	32.71	30.42	-0.26169	0.019057	-0.0996099	0.472376	-0.154573	0.144559	-0.138465	0.185984
AT2G05630	ATG8D	22.84	18.32	16.63	17.91	18.52	16.49	16.28	20.28	17.27	12.96	13.72	10.87	28.81	26.35	29.23	20.55	22.17	26.06	31.55	34.5	25.78	21.5	21.93	27.74	0.620976	0.00221348	0.391517	0.0626473	0.790834	2.73226e-05	1.04361	6.03555e-08
AT2G16575	ATI3B	1.13	0.62	0.94	0.72	2.76	0.53	1.24	1.17	1.3	0.92	1.3	2.28	1.31	0	1.64	0.92	0.48	0.86	0.87	0.68	0.6	0.7	0.97	0.76	0.0559277	0.851295	-0.29617	0.405207	-0.27425	0.316768	-0.301515	0.277555
AT2G31130		15.09	11.9	11.14	12.64	11.55	14.18	11.26	16.09	11.68	16.71	15.33	13.32	8.87	7.9	8.85	8.75	10.31	10.35	11.45	11.68	9.55	15.96	11.48	16.97	-0.361053	0.121956	-0.271573	0.250879	-0.147995	0.488582	0.114957	0.589345
AT2G31260	ATG9	18.5	17.3	19.85	18.44	17.76	24.05	17.75	23.61	20.02	26.14	22.36	21.31	14.17	13.71	12.98	20.51	18.56	19.99	18.96	17.79	18.85	26.65	20.1	35.25	-0.25401	0.287165	0.0300096	0.930202	-0.0569193	0.808202	0.350269	0.0717601
AT2G32340	TRB2	5.04	3.94	2.93	3.13	2.57	2.89	1.82	2.35	2.59	2.92	2.36	1.55	4.16	4.26	2.46	2.61	1.93	2.3	2.59	2.57	2.44	1.76	2.96	1.58	0.0133996	0.979829	-0.182563	0.588142	0.164789	0.529222	-0.045923	0.870242
AT2G38470	WRKY33	190.58	55.26	46.36	55.18	41.36	50.71	153.45	96.07	337.26	169.52	107.23	161.4	452.08	298.44	317.93	538.3	254.81	432.36	349.84	339.21	524.96	135.68	117.1	140.91	1.77341	0.000191935	2.98811	2.42622e-10	0.761311	0.0483862	0.00176717	0.997583
AT2G39780	RNS2	70.94	76.98	80.3	82.57	80.91	82.67	77.8	82.83	78.89	80.2	82.21	80.09	54.44	67.93	65.98	76.5	81.51	78.27	75.7	72.68	71.78	87.38	81.16	99.94	-0.126282	0.415396	0.00301133	0.986501	-0.0503473	0.736522	0.296575	0.00899744
AT2G40810	ATG18C	9	7.83	8.75	7.51	9.08	7.72	9.41	8.51	7.91	8.5	8.02	9.81	8.37	8.35	7.09	8.03	8.65	8.14	8.91	8.98	7.83	9.49	10.22	10.35	0.0343685	0.898363	0.0787564	0.727292	0.0538125	0.763339	0.335111	0.021816
AT2G41160	UBAC2B	40.3	34.89	33.78	34.43	35.56	33.9	29.31	29.1	26.59	30.55	34.19	35.86	37.23	36.05	33.57	30.78	30.57	28.53	27.21	25.56	25.42	31.69	34.49	30.44	0.108638	0.428408	-0.145494	0.235072	-0.0480294	0.679703	0.091817	0.38828
AT2G41980	SINAT1	7.53	10.03	13.38	11.84	14.17	11.17	9.37	13.74	11.51	9.08	10.27	9.99	7.79	9.34	11.2	9.3	10.17	9.59	10.36	9.97	9.59	9.56	9.78	7.54	0.00779165	0.981437	-0.268874	0.163266	-0.113799	0.532643	0.0137553	0.954428
AT2G44140	ATG4A	14.26	15.88	17.96	18.26	17.71	17.91	18.2	22.03	18.56	22.14	22.82	23.17	14.52	14.84	13.51	18.64	17.41	18.19	19.36	19.27	18.01	22.93	22.15	26.55	-0.01576	0.930744	0.0685136	0.704859	0.0185915	0.909071	0.230071	0.0541914
AT2G44690	ARAC9	4.13	5.73	8.06	4.93	6.03	6.33	6.52	7.31	6.61	3.99	3.43	2.41	5.68	5.87	9.98	4.39	5.15	4.62	4.08	2.87	4.69	2.4	2.83	1.33	0.270771	0.381039	-0.156451	0.651198	-0.608692	0.0257263	-0.378021	0.157369
AT2G45170	ATG8E	120.8	106.25	103.99	120.68	78.12	125.1	112.29	128.82	97.23	327.85	215.97	197.55	154.89	141.92	159.07	152.78	152.59	183.11	180.4	198.56	154.36	364.83	293.49	507.44	0.490064	0.0619497	0.557871	0.0351341	0.628645	0.0127352	0.71836	0.00386152
AT2G45260	CHIQ1	42.62	43.73	44.09	45.5	42.15	47.32	44.37	46.26	46.21	41.75	44.71	44.24	39.23	43.33	40.84	39.66	37.78	39.74	39.23	40.46	39.42	40.18	42.87	39.21	0.0593376	0.656245	-0.132196	0.143044	-0.126763	0.11212	0.051693	0.548537
AT2G45980	ATI1	85.07	75.53	71.47	82.77	65.7	72.8	74.88	86.14	81.37	150.69	117.38	115.49	78.65	87.73	65.3	86.72	73.76	86.48	92.41	99.37	85.11	146.23	155.1	161.92	0.116869	0.605976	0.197647	0.333447	0.233083	0.173354	0.384454	0.0158706
AT2G46240	BAG6	7.63	8.24	8.93	8.23	8.2	8.94	8.9	10.22	8.38	5.51	5.5	6.29	7.8	5.68	5.57	8.78	8.48	7.87	8	7.76	8.11	6.97	5.75	6.02	-0.198797	0.241364	0.0399291	0.80387	-0.121532	0.335369	0.284121	0.0234295
AT3G01090	KIN10	35.25	43.33	46.82	43.8	44.76	48.63	48.18	51.52	51.83	63.74	65.82	62.69	34.43	38.73	32.95	48.07	44.64	44.97	44.06	42.46	42.38	51.73	55.52	49.35	-0.0955286	0.461441	0.075805	0.587021	-0.156793	0.0729366	-0.137061	0.105409
AT3G05000	TRAPPC6	38.81	44.06	45.01	48.03	52.1	42.53	44.86	40.52	42.89	38.5	46	51.19	38.48	43.93	41.99	42.42	42.77	40.19	36.6	35.63	37.52	35.72	42.85	27.16	0.0922645	0.634076	-0.116467	0.515395	-0.147316	0.297323	-0.209084	0.112069
AT3G06420	ATG8H	67.96	74.45	63.36	66.59	59.21	66.22	55.63	67.56	49.74	83.89	64.77	59.67	44.2	43.44	57.07	48.07	57.34	50.62	46.49	46.06	41.01	84.54	67.49	139.02	-0.284353	0.305751	-0.182979	0.557697	-0.226906	0.340876	0.56252	0.0186056
AT3G07525	ATG10	7.38	7.13	9.77	8.39	9.98	10.88	9.97	8.43	8.73	13.91	12.73	11.44	6.8	7.6	9.47	10.42	10.37	11	12.29	11.68	10.37	14.51	14.16	14.29	0.0792622	0.786179	0.177831	0.411055	0.370088	0.0203192	0.30459	0.0431002
AT3G08850	RAPTOR1	23.28	22.21	28.94	27.41	28.16	31.92	23.51	33.05	31.03	38.84	32.73	31.05	20.77	22.74	17.59	30.76	23.87	28.45	27.24	24.82	29.95	35.17	30.46	35.45	-0.123554	0.594059	-0.0114309	0.976361	-0.01977	0.933632	0.112506	0.512163
AT3G09840	CDC48A	415.08	438.54	502.51	509.54	487.59	532.29	423.72	482.46	456.99	543.77	517.3	525.12	318.72	354.59	304.62	444.99	449.75	430.11	414.61	399.71	414.69	507.4	479.84	535.38	-0.314717	0.000903301	-0.138299	0.23059	-0.0755179	0.489469	0.0967132	0.343432
AT3G12010		0	0	0	0	0	0	0	0	0	0	0	0	0	0	0	0	0	0	0	0	0	0	0	0
AT3G13672	SINA2	2.95	2.23	1.69	0.95	1.88	1.12	2.23	2.1	2.2	1.5	1.91	1.4	1.07	1.31	0.94	1.12	2.22	1.47	1.63	1.62	1.3	1.59	1.39	1.49	-0.611763	0.101327	0.197839	0.586797	-0.323904	0.223525	0.0431335	0.892957
AT3G13970	ATG12B	7.1	8.22	10.4	11.74	9.26	9.6	8.49	7.74	9.99	8.64	10.65	8.94	5.07	10.28	10.18	7.98	8.7	7.83	9.48	9.28	8.8	8.15	9.58	8.37	0.0796125	0.788896	-0.237362	0.30085	0.112677	0.578314	0.0208495	0.927124
AT3G15580	ATG8I	63.38	71.2	64.52	68.04	58.84	71.74	68.89	63.19	58.42	97.44	76.9	80.1	79.99	63.41	79.31	56.36	62	57.7	65.56	73.01	56.75	86.14	105.14	96.13	0.269654	0.146748	-0.0945182	0.677092	0.0906523	0.621174	0.297705	0.0618592
AT3G17900	TRIPP	27.09	27.86	32.51	30.74	33.01	37.9	27.67	35.31	34.3	28.75	30.42	31.64	21.61	23.81	21.08	29.62	28.43	27.99	26.7	23.19	28.13	28.17	24.69	25.02	-0.241582	0.0700184	-0.160926	0.208973	-0.233552	0.0387082	-0.0609446	0.657063
AT3G18770	ATG13B	6	4.98	5.01	8.08	5.9	6.19	5.17	7.36	6.13	8.56	8.07	8.57	5.08	4.35	5.31	6.36	6.1	6.33	7.36	7.31	5.96	8.11	9.26	7.19	0.0189384	0.943479	-0.0333283	0.902851	0.200948	0.230157	0.0895962	0.608378
AT3G19190	ATG2	11.49	10.98	13.65	13.84	12.01	16.26	14.41	19.85	18.11	30.08	23.23	21.62	11.5	11.92	9.37	20.45	13.18	19.1	19.84	19.11	21.68	27.94	20.58	30.01	-0.0033857	0.990204	0.329354	0.168855	0.230344	0.280898	0.185135	0.38493
AT3G21295	PWWP3	9.79	9.12	10.7	9.41	12.18	11.49	10.08	13.38	10.53	15.78	13.54	14.81	10.11	9.19	8.92	11.65	10.33	12.63	14.07	14.09	12.6	16.87	14.5	18.24	0.065296	0.802205	0.11782	0.598974	0.308105	0.0533141	0.312772	0.0448587
AT3G21660		0.15	0.34	0	0	0	0	0.23	0.32	0.18	0.06	0	0	0.09	0	0	0.17	0.15	0.06	0.01	0.04	0.06	0.01	0.11	0	-0.0878703	0.492681	0.192841	0.159259	-0.2093	0.0959426	0.000894408	0.965072
AT3G28430	TT9	10.94	10.84	13.39	13.85	12.82	12.5	11.09	14.02	13.38	13.02	13.34	13.65	8.61	9.79	9.24	12.92	11.72	12.55	12.38	11.15	12.9	11.79	9.6	11.25	-0.189624	0.232365	-0.00907317	0.966114	-0.000619925	0.977767	-0.112681	0.383359
AT3G43230	CFS1	67.89	68.43	52.8	56.26	47.08	54.6	48.85	53.83	49.46	90.4	73.28	72.88	55.28	58.85	48.07	48.98	42.05	47.76	52.94	53.95	48.26	77.11	69.95	95.93	-0.0762432	0.78301	-0.108452	0.684769	0.0888704	0.687795	0.167275	0.338645
AT3G47550		39.75	34.17	37.13	37.03	36.29	36.38	40.78	42.92	42.17	46.67	37.23	38.23	61.9	59.99	49.36	56.96	46.67	54.78	50.47	47.12	53.5	49.43	48.38	59.62	0.728571	3.34896e-06	0.560324	0.000289295	0.293371	0.0569235	0.501667	0.00131932
AT3G49590	ATG13a	40.36	43.45	43.98	46.44	38.82	50.37	42.42	47.67	41.28	75.48	57.29	52.66	33.96	40.2	31.6	43.05	39.39	43.84	44.67	45.96	39.9	71.42	62.32	96.22	-0.109659	0.690093	-0.0336939	0.924526	0.0485578	0.832471	0.415972	0.0288495
AT3G50590	TWD40-1	31.8	31.86	44.45	46.98	43.34	47.61	38.23	49.26	51.84	47.83	52.21	51.83	26.68	30.49	21.62	46.22	36.85	38.93	36.98	33.05	43.1	42.9	37.58	37.88	-0.272708	0.119082	-0.0993046	0.655601	-0.203993	0.215082	-0.187232	0.257503
AT3G53230	AtCDC48B	114.16	112.27	73.59	63.61	63.4	72.08	39.44	40.73	33.86	45.79	30.67	31.55	52.1	43.56	51.17	37.88	42.54	35.03	32.21	36.09	23.06	36.53	29.61	36.95	-0.820293	0.000386837	-0.643455	0.00544263	-0.196099	0.389092	0.0670715	0.789823
AT3G53930	ATG1b	14.4	12.53	14.52	14.78	14.46	14.83	13.41	15.77	14.77	20.81	16.8	17.16	13.12	11.09	10.56	14.68	13.08	14.78	15.7	14.55	15.62	20.69	16.2	26.45	-0.0897829	0.734415	0.0120995	0.973249	0.113593	0.579548	0.333319	0.0610413
AT3G56440	ATG18D	3.81	5.05	5.33	5.33	5.44	4.74	5.74	6.73	5.74	5.07	3.66	4.19	3.91	4.86	4.33	5.08	5.04	5.12	5.11	5.22	4.43	4.84	4.65	4.43	0.0172141	0.955642	0.0247097	0.900452	-0.206421	0.160698	0.244112	0.117214
AT3G56740	UBAC2A	17.83	19.66	19.69	20.32	21.43	17.83	20.94	18.59	16.94	16.27	16.92	16.86	16.54	15.71	18.58	16.46	17.89	16.84	15.77	14.83	15.56	13.45	15.01	10.98	-0.0159699	0.910303	-0.150557	0.283824	-0.204052	0.066861	-0.204484	0.0832828
AT3G57090	BIGYIN	81.73	69.35	71.07	65.55	66.12	65.82	66.6	72.12	56.1	70.25	64.01	67.01	74.86	65.66	73.86	53.21	72.19	61.97	59.22	61.93	53.51	65.4	68.04	69.15	0.0838574	0.705231	-0.0127716	0.962464	-0.077971	0.643106	0.140098	0.312007
AT3G57400		16.95	20.07	18.66	22.35	22.22	18.65	20.75	18.81	17.16	25.55	20.58	26.17	23.17	22.13	19.58	23.7	20.24	24.86	26.54	27.5	21.69	22.49	20.73	21.66	0.330331	0.0691995	0.1692	0.386609	0.449378	0.00282503	0.0088541	0.968177
AT3G58040	SINAT2	30.89	31.42	32.4	34.38	34.53	33.1	33.6	37.3	33.19	40.23	35.96	33.83	27.15	27.22	25.06	27.65	28.21	30.08	32.71	32.21	27.55	33.49	35.21	31.17	-0.103316	0.499107	-0.172751	0.145979	-0.0919941	0.414845	0.00613269	0.9666
AT3G59950	ATG4B	28.93	28.46	32.65	31.89	30.72	33.73	30.14	32.2	30.24	37.66	31.97	30.03	26.96	26.65	23.19	31.17	29.07	29.94	29.88	29.14	29.17	31.54	28.22	35.36	-0.0790644	0.701942	-0.028274	0.902394	0.000130601	0.999618	0.0898552	0.546548
AT3G60640	ATG8G	21.98	19.86	24.36	24.47	22.5	26.96	30.92	22.12	24.26	29.81	23.74	23.37	20.86	21.57	23.98	17.28	24.76	20.74	25.87	29.14	21.14	25.07	25.34	30.07	0.117142	0.679176	-0.146181	0.592118	0.033578	0.895087	0.193118	0.344019
AT3G61710	ATG6	23.93	25.3	24.45	25.56	21.22	26.47	25	27.62	24.7	30.48	31.97	29.55	21.64	23.97	15.98	25.71	22.59	24.55	25.19	25.24	24.45	29.2	27.34	29.83	-0.104708	0.580047	0.0561521	0.793233	0.0237083	0.892465	0.069507	0.650108
AT3G61960	ATG1a	24.02	25.05	27.75	28.17	28.87	28.52	27.88	32.27	29.67	30.56	27.36	28.55	21.84	22.53	18.96	25.1	26.68	26.63	26.41	26.28	24.11	30.78	28.75	33.1	-0.123865	0.428948	-0.0612955	0.728665	-0.148666	0.220349	0.257505	0.0222321
AT3G62770	ATG18a	71.22	64.72	56.33	51.44	43.68	57.63	40.54	49.51	41.77	66.38	52.81	52.99	44.8	56.85	49.79	48.66	44.63	45.39	45.75	48.66	41.34	71.06	60.68	86.48	-0.18107	0.453111	-0.0656173	0.827238	0.0925394	0.653887	0.448891	0.0136332
AT4G02030	UNH	19.61	20.1	23.59	23.78	25.67	25.8	23.67	25.1	27.34	25.78	29.2	30.44	14.71	16.61	14.58	24.9	23.54	23	23.01	20.8	23.96	23.43	22.88	21.76	-0.310148	0.00244086	-0.0123398	0.950218	-0.0854232	0.318579	-0.158548	0.0657941
AT4G03000		12.35	12.34	15.5	17.01	14.82	18.89	15.05	20.86	16.82	25.61	22.68	23.28	17.04	13.74	14.67	18.91	17.04	19.75	21.14	20.86	19.78	27.17	25.55	29.47	0.295119	0.104811	0.188124	0.322822	0.281223	0.0653626	0.341193	0.0209117
AT4G04210	PUX4	66.15	67.09	75.31	75.46	77.29	71.9	63.4	60.05	55.46	41.37	45.56	57.6	51.82	60.93	56.33	53.76	61.88	51.77	51.86	49.21	48.15	50.68	44.76	47.66	-0.150512	0.318579	-0.348132	0.00204524	-0.182208	0.125195	0.147417	0.213106
AT4G04620	ATG8B	45.26	46.92	36.82	36.17	35.81	34.82	28.61	32.14	23.34	53.7	28.01	37.73	46.18	44.15	37.78	28.73	29.48	33.29	41.34	50.05	28.08	63.71	49.06	119.37	0.0809672	0.832178	-0.107097	0.786602	0.414019	0.137317	1.00148	0.00122741
AT4G06676		23.55	21.53	18.89	19.12	18.67	21.37	20.31	23.22	18.44	28.57	21.76	20.39	16.92	20.18	16.17	19.5	17.27	18.72	20.15	19.45	18.3	23.03	21.02	26.55	-0.10555	0.667579	-0.0236864	0.940587	-0.0210221	0.923145	0.13676	0.461537
AT4G08540	ATG14b	21.84	20.5	19.92	25.54	21.45	23.69	21.66	20.03	19.89	23.42	24.37	26.89	20.46	22.81	17.47	22.47	20.18	20.94	24.61	24.61	22.69	25.52	23.98	26.72	0.100219	0.595351	-0.0838288	0.644877	0.273645	0.0255571	0.182989	0.125885
AT4G15410	PUX5	34.96	44.94	43.45	40.83	48.33	42.89	31.36	35.43	36.93	28.26	31.93	33.9	34.53	39.88	36.91	32.92	39.63	31.6	30	26.87	26.96	27.48	28.02	28.12	-0.00685789	0.98531	-0.266833	0.0491262	-0.222256	0.0873782	-0.00473876	0.97711
AT4G15780	VAMP724	23.49	26.22	40.4	36.22	36.28	42.57	45.05	44.97	39.72	51.06	51.45	55.21	37.55	27.22	31.18	39.94	41.33	51.76	59.33	64.99	47.2	58.86	58.37	58.84	0.205096	0.353341	0.243366	0.256222	0.424092	0.0167798	0.278157	0.109937
AT4G16520	ATG8F	102.51	94	103.24	115.48	93.47	130.75	120.94	125.42	103.55	275.38	201.22	190.1	115.07	106.97	113.98	119.64	109.74	133.18	159.58	181.49	129.87	280.88	272.06	357.35	0.254517	0.264382	0.134979	0.629045	0.434905	0.0281257	0.543928	0.00498335
AT4G18710	BIN2	83.51	72.06	65.07	78.42	65.5	73.95	73.36	80.62	76.67	104.2	94.47	92.92	72.28	75.15	61.6	79.3	69.56	76.11	73.1	69.15	72.48	89.39	95.36	85.53	0.0585071	0.791116	0.111948	0.579791	-0.0309866	0.857154	0.0386761	0.808413
AT4G21980	ATG8A	246.18	212.9	184.8	170.33	160.69	190.92	156.82	174.1	133.44	286.6	216.01	198.29	162.6	195.86	211.8	141.54	160.17	159.66	166.01	180.29	144.14	270.83	281.53	345.37	-0.0410974	0.919219	-0.0947833	0.744198	0.123247	0.574855	0.456562	0.0198782
AT4G22150	PUX3	55.38	60.26	59.36	61.52	61.83	59	54.48	54.51	51.92	49.85	55.42	51.37	50.93	46.55	51.37	53.75	52.1	52.33	56.99	56.57	50.48	55.23	58.75	50.36	-0.0795031	0.495796	-0.135819	0.130341	0.0938197	0.276704	0.204246	0.0085269
AT4G22330	ATCES1	73.63	75.97	76.45	81.95	75.32	76.89	86.45	77.33	79.7	92.37	86.28	89.18	69.38	70.57	62.39	76.3	75.07	74.38	80.84	79.73	72.3	88	93.83	85.1	-0.0140288	0.924347	0.011031	0.952487	-0.00430363	0.989385	0.142658	0.108014
AT4G24690	NBR1	258.21	246.21	234.96	232.55	206.87	257.23	218.82	269.77	241.28	384.57	280.97	270.03	229.7	238.88	195.96	306.8	254.83	328.61	380.82	422.48	342.14	484.6	428.49	568.3	-0.0130548	0.966455	0.36429	0.0690565	0.668694	0.000297985	0.77108	2.69162e-05
AT4G24960	HVA22D	22.89	34.31	40.88	35.07	49.95	41.35	29.24	26.23	31.75	53.76	47.56	59.45	13.38	15.1	19.05	20.54	23.61	23.74	29.41	33.22	20.68	34.66	31.71	41.95	-0.812216	0.000960762	-0.756876	0.00072004	-0.00121733	0.999618	-0.328323	0.123885
AT4G29380	VPS15	16.51	15.29	21.2	20.68	18.29	22.47	20.18	25.05	23.05	47.29	37.63	39.62	15.91	15.69	13.07	26.36	20.79	25.02	27.63	28.66	28.04	52.14	43.27	60.36	-0.0843952	0.738328	0.261524	0.198629	0.335067	0.0582939	0.436449	0.00978946
AT4G30510	ATG18B	9.94	13.25	10.91	11.85	11.19	11.97	13.13	10.86	12.03	15.62	14.63	14.11	10.29	11.73	8.65	11.01	10.7	11.51	11.04	10.58	10.52	11.4	13.52	10.91	0.00172053	0.992835	-0.0108602	0.972959	-0.0969386	0.508608	-0.165316	0.208704
AT4G30790	ATG11	21.68	20.35	19.99	19.73	18.26	24.55	19.25	26.47	24.81	40.15	33.38	33.31	19.08	21.82	15.85	31.71	24.62	30.3	29.92	28.02	31.01	44.61	31.22	59.4	0.00817897	0.982919	0.458442	0.0564628	0.332764	0.132281	0.437146	0.0443995
AT4G34660	SH3P2	23.32	27.22	28.93	33.54	29.58	33.11	31.16	28.19	26.26	28.09	28.32	28.6	24.9	24.48	24.22	28.75	28.6	25.55	25.07	23.53	26.11	26.6	27.38	25.92	0.0324107	0.859231	-0.146008	0.23092	-0.123034	0.256224	0.0637909	0.582395
AT4G36630	EMB2754	20.81	22.92	26.51	23.37	26.12	27.69	24.24	27.16	24.41	25.13	25.91	25.33	17.19	17.26	15.42	24.71	21.95	23.28	23.37	21.36	24.06	23.93	20.98	20.19	-0.338969	0.00171886	-0.0732445	0.590136	-0.0653759	0.548973	-0.0696566	0.50981
AT5G01770	RAPTOR2	3.25	3.43	4.57	4.48	4.69	5.31	3.21	4.77	5.25	3.19	3.22	3.55	2.43	3.2	2.2	4.39	3.75	3.95	3.15	3.2	3.58	3.39	2.79	2.78	-0.332282	0.115713	-0.171872	0.423523	-0.301901	0.0721041	0.0133765	0.959776
AT5G03340	AtCDC48C	41.86	43.44	48.94	47.84	52.36	53.43	41.39	49.64	43.36	50.19	50.21	46.12	35.33	34.02	24.86	42.53	42.61	44.47	40.78	42.03	39.76	52.69	46.65	54.57	-0.341686	0.0136334	-0.166228	0.272944	-0.0610927	0.716035	0.219541	0.0859371
AT5G05150	G18E	0	0	0	0	0	0	0	0	0	0.2	0	0	0	0	0	0.13	0	0.06	0.01	0.04	0.03	0.04	0.25	0.02	-0.00249285		0.0594555	0.708876	0.0355106		0.0188056
AT5G12390	FIS1B	27.55	22.57	23.78	22.17	15.49	19.98	20.42	20.61	19.71	31.38	22.99	26.36	28.74	28.17	28.6	22.61	22.26	23.68	26.65	27.56	22.72	30.46	35.11	32.15	0.312075	0.0980776	0.283853	0.123908	0.371121	0.0209907	0.389575	0.0131153
AT5G17290	ATG5	7.24	9.71	11.48	12.08	9.62	14.73	12.15	12.07	12.7	17.32	16.47	17.39	8.09	8.45	11.98	12.95	11.82	13.35	14.67	15.69	12.61	20.2	20.64	23.46	0.119539	0.647848	0.114617	0.66428	0.249021	0.188485	0.443057	0.0123175
AT5G24320		20.7	24.09	18.63	17.06	20.02	20.5	14.83	16.44	14.75	25.01	19.8	19.51	22.93	22.39	18.64	16.55	15.27	18.67	20.52	21.36	16.13	26.31	27.16	25.44	0.132181	0.54779	-0.107062	0.639011	0.368266	0.0267137	0.406884	0.0113994
AT5G24360	IRE1B	21.39	20.72	21.92	23.39	21.18	25.83	22.04	25.68	22.58	20.05	20.69	21.34	16.53	17.74	16.82	22.39	21.83	23.77	23.24	22.35	22.48	22.35	17.42	21.5	-0.174311	0.266984	0.0121329	0.945901	0.0205763	0.870578	0.146225	0.215731
AT5G43560	MUSE14	27.92	28.55	31.59	35.89	32	38.58	31.78	40.03	37.78	51.39	44.22	45.45	25.18	26.59	21.59	37.27	30.9	36.71	39.26	38.05	38.27	53.44	43.18	63.99	-0.106403	0.652908	0.0399056	0.893806	0.129686	0.477142	0.313676	0.0506842
AT5G43930	RTP5	13.62	12.96	17.04	18.94	18.12	19.56	16.71	19.09	19.69	35.47	28.65	29.39	15.07	13.5	11.23	19.92	15.23	19.08	21.08	21.88	19.88	31.98	32.69	34.59	0.0138572	0.964904	0.0039282	0.99075	0.226314	0.152994	0.21889	0.148167
AT5G45900	ATG7	18.24	17.29	20.99	21.98	20.75	21	19.53	24.54	22.21	25.15	22.99	25.42	13.34	15.11	12.14	20.46	20.15	19.53	19.94	18.68	20.31	24.92	18.38	34.94	-0.275543	0.231696	-0.0184628	0.962222	-0.0790657	0.724059	0.231629	0.238495
AT5G47480	MAG5	35.3	33.78	40.85	42.61	45.11	45.66	33.7	45.24	45.82	46.52	42.38	43.05	29.21	31.15	25.83	45.33	37.64	40.4	41.45	38.59	43.71	46.21	38.9	45.32	-0.190849	0.257885	-0.0444969	0.843048	0.0594807	0.74012	0.129612	0.365393
AT5G47490		10.62	12.88	16.23	17.72	17.07	17.5	14.37	18.78	18.89	11.3	15.9	16.64	7.05	8.66	7.58	15.96	14.72	13.08	11.88	9.78	14.77	10.72	9.25	6.46	-0.559495	0.00676471	-0.163314	0.511985	-0.400313	0.0429541	-0.531485	0.00550058
AT5G49540		82.32	84.9	85.11	80.32	84.07	80.43	83.68	75.55	76.83	62.2	75.62	65.07	59.22	64.07	72.73	67.16	78.14	64.76	61.14	55.66	65.32	51.73	53.74	41.96	-0.20939	0.133746	-0.151403	0.29294	-0.29256	0.0113286	-0.301452	0.00886782
AT5G50230	ATG16	26.5	22.99	26.84	27.56	25.84	30.73	26.54	27.73	25.52	39.3	31.84	31.43	21.99	22.26	21.97	25.63	22.98	25.32	25.94	27.83	24.53	33.58	35.59	33.6	-0.0560549	0.781738	-0.111808	0.517831	0.0400079	0.800508	0.140121	0.275356
AT5G51720	NEET	0.22	0	2.04	0.57	1.99	0	0	0	0	0	0	0	0	0	0	0.26	0.06	0.26	0.28	0.23	0.02	0.04	0.61	0.02	-0.107611	0.235214	-0.097934	0.471407	0.0860219	0.3753	0.0891637	0.352741
AT5G54440	CLUB	18.49	19.54	25.26	23.63	26.08	27.17	24.38	25.78	29.28	22.46	25.33	26.05	15.27	16.84	14.35	23.96	20.34	21.42	20.48	18.66	23.07	21.13	19.45	19.65	-0.279671	0.0408438	-0.147839	0.316183	-0.263188	0.0290489	-0.121157	0.334799
AT5G54730	G18F	24.06	20.39	19.22	20.58	15.04	20.97	24.08	24.72	28.46	51.54	38.32	36.31	18.88	16.95	17.67	27.03	19.3	25.02	25.94	25.81	26.11	42.05	33.02	69.12	-0.0811576	0.812895	0.312569	0.280946	0.0603899	0.836964	0.284511	0.23427
AT5G58030	TRAPPC5	50.71	62.53	59.43	65.07	67.52	59.94	62.62	56.94	50.5	48.28	53.72	51.71	45.88	49.82	52.58	46.28	58.21	47.72	46.09	44.47	45.79	41.96	42.25	31.3	-0.0703917	0.716614	-0.263175	0.0568402	-0.234849	0.0689726	-0.251338	0.0464784
AT5G59420	ORP3C	70.62	63.89	63.92	59.42	57.11	65.4	62	64.61	59.09	86.85	70.62	69.76	80.54	78.14	68.69	78.28	65.72	77.9	78.62	82.57	78.98	92.39	82.62	107.46	0.304323	0.074822	0.320602	0.0551919	0.407165	0.00814793	0.435797	0.00341232
AT5G61500	ATG3	52.76	53.63	47.45	49.94	45.43	50.46	49.09	53.29	47.91	63.85	54.1	54.81	45.24	51.57	46.4	48.12	49.3	49.36	48.28	48.1	47.1	55.62	54.4	57.27	0.0334583	0.865463	0.0687622	0.696009	0.00407782	0.984172	0.102616	0.408671
AT5G66930	ATG101	43.56	38.03	41.45	37.03	38.23	43.64	45.52	49.27	45.61	63.87	51.25	62.08	39.81	45	42.74	43.74	39.62	42.02	43.1	42.48	39.8	57.9	59.37	61.03	0.167767	0.256644	0.134753	0.400396	-0.0863644	0.531591	0.157569	0.200633
